# Protein kinase signalling at the *Leishmania* kinetochore captured by XL-BioID

**DOI:** 10.1101/2021.07.08.451598

**Authors:** Vincent Geoghegan, Nathaniel G. Jones, Adam Dowle, Jeremy C. Mottram

## Abstract

Elucidating protein kinase signaling pathways is an important but challenging problem in cell biology. Phosphoproteomics has been used to identify many phosphorylation sites, however the spatial context of these sites within the cell is mostly unknown, making it difficult to reconstruct signalling pathways. To address this problem an *in vivo* proximity capturing workflow was developed, consisting of proximity biotinylation followed by protein cross-linking (XL-BioID). This was applied to protein kinases of the *Leishmania* kinetochore, leading to the discovery of a novel essential kinetochore protein, KKT26. XL-BioID enabled the quantification of proximal phosphosites at the kinetochore through the cell cycle, allowing the phosphorylation state of the kinetochore to be followed during assembly. A specific inhibitor of kinetochore protein kinases KKT10/KKT19 was used to show that XL-BioID provides a spatially focussed view of protein kinase inhibition, identifying 16 inhibitor-responsive proximal phosphosites, including 3 on KKT2, demonstrating the potential of this approach for discovery of *in vivo* kinase signalling pathways.
