## Supplemental Table 2 for "Protein kinase signalling at the *Leishmania* kinetochore captured by XL-BioID"

### Sheet: Sheet1
Proteins detected as proximal to KKT2::BirA*, BirA*::KKT3 or KKT19::BirA* at 1% FDR
Gene accession of proximal (prey) protein	Which bait(s) used to identify proximal protein
Accession	Bait	Description
LmxM.02.0610	KKT2;KKT3;KKT19	KKT9
LmxM.06.0200	KKT2;KKT3;KKT19	KKT5
LmxM.09.0410	KKT2;KKT3;KKT19	KKT19
LmxM.12.0080	KKT2;KKT3;KKT19	KKT6
LmxM.22.0120	KKT2;KKT3;KKT19	KKT11
LmxM.23.1510	KKT2;KKT3;KKT19	V-type proton ATPase subunit a, putative
LmxM.26.2660	KKT2;KKT3;KKT19	Nucleoporin NUP92
LmxM.30.2750	KKT2;KKT3;KKT19	KKT8
LmxM.31.1130	KKT2;KKT3;KKT19	MAP103
LmxM.31.1640	KKT2;KKT3;KKT19	CPC2
LmxM.32.2140	KKT2;KKT3;KKT19	kinesin, putative
LmxM.06.0210	KKT2;KKT3	KKT13
LmxM.10.0300	KKT2;KKT3	KKT4
LmxM.12.0180	KKT2;KKT3	hypothetical protein, conserved
LmxM.14.0040	KKT2;KKT3	J Biosynthesis Protein 2
LmxM.17.0650	KKT2;KKT3	KKT26
LmxM.18.0720	KKT2;KKT3	Orc4
LmxM.23.1450	KKT2;KKT3	Tumour suppressor, Mitostatin, putative
LmxM.24.1400	KKT2;KKT3	KKT12
LmxM.25.2220	KKT2;KKT3	KKT17
LmxM.27.0400	KKT2;KKT3	KKT16
LmxM.27.0430	KKT2;KKT3	KKT7
LmxM.28.0520	KKT2;KKT3	AIRK
LmxM.29.3480	KKT2;KKT3	CPC1
LmxM.33.3750	KKT2;KKT3	hypothetical protein, conserved
LmxM.34.0180	KKT2;KKT3	KKT24
LmxM.34.0740	KKT2;KKT3	hypothetical protein, conserved
LmxM.34.4050	KKT2;KKT3	KKT3
LmxM.36.1900	KKT2;KKT3	KKT1
LmxM.36.2800	KKT2;KKT3	KKT14
LmxM.36.5350	KKT2;KKT3	KKT2
LmxM.36.6700	KKT2;KKT3	hypothetical protein, conserved
LmxM.04.0040	KKT2;KKT19	hypothetical protein
LmxM.27.0670	KKT2;KKT19	amino acid permease, putative
LmxM.27.2020	KKT2;KKT19	D-lactate dehydrogenase-like protein
LmxM.33.1380	KKT2;KKT19	hypothetical protein, unknown function
LmxM.36.3180	KKT2;KKT19	receptor-type adenylate cyclase a-like protein
LmxM.23.1280	KKT3;KKT19	hypothetical protein, conserved
LmxM.23.1460	KKT3;KKT19	GAF domain/TIP41-like family, putative
LmxM.01.0340	KKT2	hypothetical protein, conserved
LmxM.04.0510	KKT2	hypothetical protein
LmxM.08_29.2080	KKT2	short chain dehydrogenase, putative
LmxM.13.0160	KKT2	protein kinase A regulatory subunit
LmxM.13.0920	KKT2	Axonemal dynein light chain
LmxM.13.0950	KKT2	actin-like protein, putative
LmxM.14.0830	KKT2	protein kinase, putative
LmxM.17.1320	KKT2	Ubiquitin-like domain-containing protein
LmxM.18.0970	KKT2	hypothetical protein, conserved
LmxM.23.1690	KKT2	hypothetical protein
LmxM.24.1950	KKT2	hypothetical protein, conserved
LmxM.27.0470	KKT2	ABC transporter, putative
LmxM.27.0510	KKT2	cysteine peptidase, Clan CA, family C2, putative
LmxM.29.2300	KKT2	hypothetical protein, conserved
LmxM.29.3310	KKT2	MORN repeat-containing protein 1
LmxM.29.3360	KKT2	calmodulin-related protein, putative
LmxM.30.0090	KKT2	hypothetical protein, conserved
LmxM.32.0210	KKT2	hypothetical protein, unknown function
LmxM.32.0590	KKT2	BRE1 E3 ubiquitin ligase, putative
LmxM.33.2540	KKT2	Coiled-coil and C2 domain-containing protein
LmxM.34.3870	KKT2	nucleoside diphosphate kinase, putative
LmxM.36.6030	KKT2	hypothetical protein, conserved
LmxM.01.0030	KKT3	Kinesin-13 1, putative
LmxM.01.0660	KKT3	hypothetical protein, conserved
LmxM.02.0660	KKT3	Nop14-like family, putative
LmxM.03.0020	KKT3	hypothetical protein, conserved
LmxM.04.0980	KKT3	hypothetical protein, conserved
LmxM.05.0400	KKT3	structural maintenance of chromosome (SMC), putative
LmxM.05.1090	KKT3	double-strand-break repair protein rad21 homolog, putative
LmxM.06.0470	KKT3	condensin complex subunit 2, putative
LmxM.07.0910	KKT3	hypothetical protein, conserved
LmxM.08_29.2650	KKT3	Nuclear condensing complex subunits, C-term domain containing protein, putative
LmxM.12.1100	KKT3	hypothetical protein, conserved
LmxM.15.1560	KKT3	condensin subunit 1, putative
LmxM.20.0190	KKT3	hypothetical protein, unknown function
LmxM.21.1330partial	KKT3	RecF/RecN/SMC N terminal domain/SMC proteins Flexible Hinge Domain, putative
LmxM.23.1165	KKT3	coronin, putative
LmxM.23.1350	KKT3	Elongator-like 3b
LmxM.28.0030	KKT3	Orc1
LmxM.28.2280	KKT3	DNA topoisomerase ii
LmxM.28.2520	KKT3	R3H domain containing protein, putative
LmxM.29.1870	KKT3	hypothetical protein, conserved
LmxM.29.3330	KKT3	hypothetical protein, conserved
LmxM.30.0200	KKT3	Ribosome biogenesis protein YTM1
LmxM.32.0220	KKT3	hypothetical protein, conserved
LmxM.33.1370	KKT3	hypothetical protein, conserved
LmxM.34.5300	KKT3	hypothetical protein, conserved
LmxM.36.0390	KKT3	J binding protein 3
LmxM.36.1590	KKT3	Cohesin subunit SA-1
LmxM.36.2190	KKT3	KKIP3
LmxM.36.4430	KKT3	asparaginase-like protein
LmxM.09.1220	KKT19	AAA family ATPase, putative
LmxM.11.0660a	KKT19	protein associated with differentiation 4, putative
LmxM.17.0500	KKT19	hypothetical protein
LmxM.21.0843	KKT19	hypothetical protein, conserved
LmxM.30.0350	KKT19	amino acid transporter aATP11, putative
LmxM.30.1940	KKT19	transcription like protein nupm1, putative
LmxM.34.1940	KKT19	hypothetical protein, unknown function
LmxM.36.2240	KKT19	Gamma-tubulin complex component 3-like protein
